# Differential Expression Analysis with InMoose, the Integrated Multi-Omic Open-Source Environment in Python

**DOI:** 10.1101/2024.11.14.623578

**Authors:** Maximilien Colange, Guillaume Appé, Léa Meunier, Solène Weill, Akpéli Nordor, Abdelkader Behdenna

## Abstract

We present the differential expression features of InMoose, a Python implementation of R tools *limma, edgeR*, and *DESeq2*. We experimentally show that InMoose stands as a drop-in replacement for those tools, with nearly identical results. This ensures reproducibility when interfacing both languages in bioinformatic pipelines. InMoose is an open source software released under the GPL3 license, available at www.github.com/epigenelabs/inmoose and https://inmoose.readthedocs.io.
