## Supplementary material for "Differential Expression Analysis with InMoose, the Integrated Multi-Omic Open-Source Environment in Python": clinical_df.csv

SAMPLE_ID	metapipeline_cell_line	metapipeline_age	metapipeline_sex	metapipeline_donor_type	metapipeline_histological_type	metapipeline_stage	metapipeline_grade	metapipeline_sample_type	metapipeline_tumor_type	metapipeline_biopsy_site	metapipeline_overall_survival_status	metapipeline_overall_survival_time	metapipeline_progression_free_survival_status	metapipeline_progression_free_survival_time	title	geo_accession	status	submission_date	last_update_date	type	channel_count	source_name_ch1	organism_ch1	taxid_ch1	molecule_ch1	extract_protocol_ch1	label_ch1	label_protocol_ch1	hyb_protocol	scan_protocol	description	data_processing	platform_id	supplementary_file	relation	series_id	data_row_count	contact_name	contact_email	contact_institute	contact_address	contact_city	contact_zip/postal_code	contact_country	characteristics_ch1.0.biopsy specimen
GSM95473	No	Not available	Not available	Healthy donor	Not available	Not available	Not available	Normal tissue	Not available	Colon	Not available	Not available	Not available	Not available	colon_normal_1024	GSM95473	Public on Oct 31 2007	Feb 03 2006	Aug 28 2018	RNA	1	colon biopsy	Homo sapiens	9606	total RNA	Qiagen Rneasy	standard Affymetrix procedure	standard Affymetrix procedure	standard Affymetrix procedure	standard Affymetrix procedure	total RNA extracted from cells obtained using biopsy of the colon in a healthy control	Affymetrix Microarray Suite version 5.0	GPL570	ftp://ftp.ncbi.nlm.nih.gov/geo/samples/GSM95nnn/GSM95473/suppl/GSM95473.CEL.gz	Reanalyzed by: GSE39923,Reanalyzed by: GSE64985,Reanalyzed by: GSE119087	GSE4183	54675	Balazs,,Györffy	zsalab2@yahoo.com	Hungarian Academy of Sciences	Bókay 53	Budapest	H1083	Hungary
GSM95474	No	Not available	Not available	Healthy donor	Not available	Not available	Not available	Normal tissue	Not available	Colon	Not available	Not available	Not available	Not available	colon_normal_1081	GSM95474	Public on Oct 31 2007	Feb 03 2006	Aug 28 2018	RNA	1	colon biopsy	Homo sapiens	9606	total RNA	Qiagen Rneasy	standard Affymetrix procedure	standard Affymetrix procedure	standard Affymetrix procedure	standard Affymetrix procedure	total RNA extracted from cells obtained using biopsy of the colon in a healthy control	Affymetrix Microarray Suite version 5.0	GPL570	ftp://ftp.ncbi.nlm.nih.gov/geo/samples/GSM95nnn/GSM95474/suppl/GSM95474.CEL.gz	Reanalyzed by: GSE39923,Reanalyzed by: GSE64985,Reanalyzed by: GSE119087	GSE4183	54675	Balazs,,Györffy	zsalab2@yahoo.com	Hungarian Academy of Sciences	Bókay 53	Budapest	H1083	Hungary
GSM95475	No	Not available	Not available	Healthy donor	Not available	Not available	Not available	Normal tissue	Not available	Colon	Not available	Not available	Not available	Not available	colon_normal_1114	GSM95475	Public on Oct 31 2007	Feb 03 2006	Aug 28 2018	RNA	1	colon biopsy	Homo sapiens	9606	total RNA	Qiagen Rneasy	standard Affymetrix procedure	standard Affymetrix procedure	standard Affymetrix procedure	standard Affymetrix procedure	total RNA extracted from cells obtained using biopsy of the colon in a healthy control	Affymetrix Microarray Suite version 5.0	GPL570	ftp://ftp.ncbi.nlm.nih.gov/geo/samples/GSM95nnn/GSM95475/suppl/GSM95475.CEL.gz	Reanalyzed by: GSE39923,Reanalyzed by: GSE64985,Reanalyzed by: GSE119087	GSE4183	54675	Balazs,,Györffy	zsalab2@yahoo.com	Hungarian Academy of Sciences	Bókay 53	Budapest	H1083	Hungary
GSM95476	No	Not available	Not available	Healthy donor	Not available	Not available	Not available	Normal tissue	Not available	Colon	Not available	Not available	Not available	Not available	colon_normal_1122	GSM95476	Public on Oct 31 2007	Feb 03 2006	Aug 28 2018	RNA	1	colon biopsy	Homo sapiens	9606	total RNA	Qiagen Rneasy	standard Affymetrix procedure	standard Affymetrix procedure	standard Affymetrix procedure	standard Affymetrix procedure	total RNA extracted from cells obtained using biopsy of the colon in a healthy control	Affymetrix Microarray Suite version 5.0	GPL570	ftp://ftp.ncbi.nlm.nih.gov/geo/samples/GSM95nnn/GSM95476/suppl/GSM95476.CEL.gz	Reanalyzed by: GSE39923,Reanalyzed by: GSE64985,Reanalyzed by: GSE119087	GSE4183	54675	Balazs,,Györffy	zsalab2@yahoo.com	Hungarian Academy of Sciences	Bókay 53	Budapest	H1083	Hungary
GSM95477	No	Not available	Not available	Healthy donor	Not available	Not available	Not available	Normal tissue	Not available	Colon	Not available	Not available	Not available	Not available	colon_normal_1357	GSM95477	Public on Oct 31 2007	Feb 03 2006	Aug 28 2018	RNA	1	colon biopsy	Homo sapiens	9606	total RNA	Qiagen Rneasy	standard Affymetrix procedure	standard Affymetrix procedure	standard Affymetrix procedure	standard Affymetrix procedure	total RNA extracted from cells obtained using biopsy of the colon in a healthy control	Affymetrix Microarray Suite version 5.0	GPL570	ftp://ftp.ncbi.nlm.nih.gov/geo/samples/GSM95nnn/GSM95477/suppl/GSM95477.CEL.gz	Reanalyzed by: GSE39923,Reanalyzed by: GSE64985,Reanalyzed by: GSE119087	GSE4183	54675	Balazs,,Györffy	zsalab2@yahoo.com	Hungarian Academy of Sciences	Bókay 53	Budapest	H1083	Hungary
GSM95478	No	Not available	Not available	Healthy donor	Not available	Not available	Not available	Normal tissue	Not available	Colon	Not available	Not available	Not available	Not available	colon_normal_1431	GSM95478	Public on Oct 31 2007	Feb 03 2006	Aug 28 2018	RNA	1	colon biopsy	Homo sapiens	9606	total RNA	Qiagen Rneasy	standard Affymetrix procedure	standard Affymetrix procedure	standard Affymetrix procedure	standard Affymetrix procedure	total RNA extracted from cells obtained using biopsy of the colon in a healthy control	Affymetrix Microarray Suite version 5.0	GPL570	ftp://ftp.ncbi.nlm.nih.gov/geo/samples/GSM95nnn/GSM95478/suppl/GSM95478.CEL.gz	Reanalyzed by: GSE64985,Reanalyzed by: GSE119087	GSE4183	54675	Balazs,,Györffy	zsalab2@yahoo.com	Hungarian Academy of Sciences	Bókay 53	Budapest	H1083	Hungary
GSM95479	No	Not available	Not available	Healthy donor	Not available	Not available	Not available	Normal tissue	Not available	Colon	Not available	Not available	Not available	Not available	colon_normal_1440	GSM95479	Public on Oct 31 2007	Feb 03 2006	Aug 28 2018	RNA	1	colon biopsy	Homo sapiens	9606	total RNA	Qiagen Rneasy	standard Affymetrix procedure	standard Affymetrix procedure	standard Affymetrix procedure	standard Affymetrix procedure	total RNA extracted from cells obtained using biopsy of the colon in a healthy control	Affymetrix Microarray Suite version 5.0	GPL570	ftp://ftp.ncbi.nlm.nih.gov/geo/samples/GSM95nnn/GSM95479/suppl/GSM95479.CEL.gz	Reanalyzed by: GSE39923,Reanalyzed by: GSE64985,Reanalyzed by: GSE119087	GSE4183	54675	Balazs,,Györffy	zsalab2@yahoo.com	Hungarian Academy of Sciences	Bókay 53	Budapest	H1083	Hungary
GSM95480	No	Not available	Not available	Healthy donor	Not available	Not available	Not available	Normal tissue	Not available	Colon	Not available	Not available	Not available	Not available	colon_normal_1456	GSM95480	Public on Oct 31 2007	Feb 03 2006	Aug 28 2018	RNA	1	colon biopsy	Homo sapiens	9606	total RNA	Qiagen Rneasy	standard Affymetrix procedure	standard Affymetrix procedure	standard Affymetrix procedure	standard Affymetrix procedure	total RNA extracted from cells obtained using biopsy of the colon in a healthy control	Affymetrix Microarray Suite version 5.0	GPL570	ftp://ftp.ncbi.nlm.nih.gov/geo/samples/GSM95nnn/GSM95480/suppl/GSM95480.CEL.gz	Reanalyzed by: GSE39923,Reanalyzed by: GSE64985,Reanalyzed by: GSE119087	GSE4183	54675	Balazs,,Györffy	zsalab2@yahoo.com	Hungarian Academy of Sciences	Bókay 53	Budapest	H1083	Hungary
GSM95481	No	Not available	Not available	Non-cancer patient	Adenomas and adenocarcinomas	Not available	Not available	Benign tumor	Not available	Colon	Not available	Not available	Not available	Not available	colon_adenoma_1115	GSM95481	Public on Oct 31 2007	Feb 03 2006	Aug 28 2018	RNA	1	colon biopsy	Homo sapiens	9606	total RNA	Qiagen Rneasy	standard Affymetrix procedure	standard Affymetrix procedure	standard Affymetrix procedure	standard Affymetrix procedure	total RNA extracted from cells obtained using biopsy in a patient having colon adenoma	Affymetrix Microarray Suite version 5.0	GPL570	ftp://ftp.ncbi.nlm.nih.gov/geo/samples/GSM95nnn/GSM95481/suppl/GSM95481.CEL.gz	Reanalyzed by: GSE64985,Reanalyzed by: GSE119087	GSE4183	54675	Balazs,,Györffy	zsalab2@yahoo.com	Hungarian Academy of Sciences	Bókay 53	Budapest	H1083	Hungary
GSM95482	No	Not available	Not available	Non-cancer patient	Adenomas and adenocarcinomas	Not available	Not available	Benign tumor	Not available	Colon	Not available	Not available	Not available	Not available	colon_adenoma_1138	GSM95482	Public on Oct 31 2007	Feb 03 2006	Aug 28 2018	RNA	1	colon biopsy	Homo sapiens	9606	total RNA	Qiagen Rneasy	standard Affymetrix procedure	standard Affymetrix procedure	standard Affymetrix procedure	standard Affymetrix procedure	total RNA extracted from cells obtained using biopsy in a patient having colon adenoma	Affymetrix Microarray Suite version 5.0	GPL570	ftp://ftp.ncbi.nlm.nih.gov/geo/samples/GSM95nnn/GSM95482/suppl/GSM95482.CEL.gz	Reanalyzed by: GSE64985,Reanalyzed by: GSE119087	GSE4183	54675	Balazs,,Györffy	zsalab2@yahoo.com	Hungarian Academy of Sciences	Bókay 53	Budapest	H1083	Hungary
GSM95483	No	Not available	Not available	Non-cancer patient	Adenomas and adenocarcinomas	Not available	Not available	Benign tumor	Not available	Colon	Not available	Not available	Not available	Not available	colon_adenoma_1141	GSM95483	Public on Oct 31 2007	Feb 03 2006	Aug 28 2018	RNA	1	colon biopsy	Homo sapiens	9606	total RNA	Qiagen Rneasy	standard Affymetrix procedure	standard Affymetrix procedure	standard Affymetrix procedure	standard Affymetrix procedure	total RNA extracted from cells obtained using biopsy in a patient having colon adenoma	Affymetrix Microarray Suite version 5.0	GPL570	ftp://ftp.ncbi.nlm.nih.gov/geo/samples/GSM95nnn/GSM95483/suppl/GSM95483.CEL.gz	Reanalyzed by: GSE64985,Reanalyzed by: GSE119087	GSE4183	54675	Balazs,,Györffy	zsalab2@yahoo.com	Hungarian Academy of Sciences	Bókay 53	Budapest	H1083	Hungary
GSM95484	No	Not available	Not available	Non-cancer patient	Adenomas and adenocarcinomas	Not available	Not available	Benign tumor	Not available	Colon	Not available	Not available	Not available	Not available	colon_adenoma_1154	GSM95484	Public on Oct 31 2007	Feb 03 2006	Aug 28 2018	RNA	1	colon biopsy	Homo sapiens	9606	total RNA	Qiagen Rneasy	standard Affymetrix procedure	standard Affymetrix procedure	standard Affymetrix procedure	standard Affymetrix procedure	total RNA extracted from cells obtained using biopsy in a patient having colon adenoma	Affymetrix Microarray Suite version 5.0	GPL570	ftp://ftp.ncbi.nlm.nih.gov/geo/samples/GSM95nnn/GSM95484/suppl/GSM95484.CEL.gz	Reanalyzed by: GSE64985,Reanalyzed by: GSE119087	GSE4183	54675	Balazs,,Györffy	zsalab2@yahoo.com	Hungarian Academy of Sciences	Bókay 53	Budapest	H1083	Hungary
GSM95485	No	Not available	Not available	Non-cancer patient	Adenomas and adenocarcinomas	Not available	Not available	Benign tumor	Not available	Colon	Not available	Not available	Not available	Not available	colon_adenoma_1187	GSM95485	Public on Oct 31 2007	Feb 03 2006	Aug 28 2018	RNA	1	colon biopsy	Homo sapiens	9606	total RNA	Qiagen Rneasy	standard Affymetrix procedure	standard Affymetrix procedure	standard Affymetrix procedure	standard Affymetrix procedure	total RNA extracted from cells obtained using biopsy in a patient having colon adenoma	Affymetrix Microarray Suite version 5.0	GPL570	ftp://ftp.ncbi.nlm.nih.gov/geo/samples/GSM95nnn/GSM95485/suppl/GSM95485.CEL.gz	Reanalyzed by: GSE64985,Reanalyzed by: GSE119087	GSE4183	54675	Balazs,,Györffy	zsalab2@yahoo.com	Hungarian Academy of Sciences	Bókay 53	Budapest	H1083	Hungary
GSM95486	No	Not available	Not available	Non-cancer patient	Adenomas and adenocarcinomas	Not available	Not available	Benign tumor	Not available	Colon	Not available	Not available	Not available	Not available	colon_adenoma_1312	GSM95486	Public on Oct 31 2007	Feb 03 2006	Aug 28 2018	RNA	1	colon biopsy	Homo sapiens	9606	total RNA	Qiagen Rneasy	standard Affymetrix procedure	standard Affymetrix procedure	standard Affymetrix procedure	standard Affymetrix procedure	total RNA extracted from cells obtained using biopsy in a patient having colon adenoma	Affymetrix Microarray Suite version 5.0	GPL570	ftp://ftp.ncbi.nlm.nih.gov/geo/samples/GSM95nnn/GSM95486/suppl/GSM95486.CEL.gz	Reanalyzed by: GSE64985,Reanalyzed by: GSE119087	GSE4183	54675	Balazs,,Györffy	zsalab2@yahoo.com	Hungarian Academy of Sciences	Bókay 53	Budapest	H1083	Hungary
GSM95487	No	Not available	Not available	Non-cancer patient	Adenomas and adenocarcinomas	Not available	Not available	Benign tumor	Not available	Colon	Not available	Not available	Not available	Not available	colon_adenoma_1419	GSM95487	Public on Oct 31 2007	Feb 03 2006	Aug 28 2018	RNA	1	colon biopsy	Homo sapiens	9606	total RNA	Qiagen Rneasy	standard Affymetrix procedure	standard Affymetrix procedure	standard Affymetrix procedure	standard Affymetrix procedure	total RNA extracted from cells obtained using biopsy in a patient having colon adenoma	Affymetrix Microarray Suite version 5.0	GPL570	ftp://ftp.ncbi.nlm.nih.gov/geo/samples/GSM95nnn/GSM95487/suppl/GSM95487.CEL.gz	Reanalyzed by: GSE64985,Reanalyzed by: GSE119087	GSE4183	54675	Balazs,,Györffy	zsalab2@yahoo.com	Hungarian Academy of Sciences	Bókay 53	Budapest	H1083	Hungary
GSM95488	No	Not available	Not available	Non-cancer patient	Adenomas and adenocarcinomas	Not available	Not available	Benign tumor	Not available	Colon	Not available	Not available	Not available	Not available	colon_adenoma_1700	GSM95488	Public on Oct 31 2007	Feb 03 2006	Aug 28 2018	RNA	1	colon biopsy	Homo sapiens	9606	total RNA	Qiagen Rneasy	standard Affymetrix procedure	standard Affymetrix procedure	standard Affymetrix procedure	standard Affymetrix procedure	total RNA extracted from cells obtained using biopsy in a patient having colon adenoma	Affymetrix Microarray Suite version 5.0	GPL570	ftp://ftp.ncbi.nlm.nih.gov/geo/samples/GSM95nnn/GSM95488/suppl/GSM95488.CEL.gz	Reanalyzed by: GSE64985,Reanalyzed by: GSE119087	GSE4183	54675	Balazs,,Györffy	zsalab2@yahoo.com	Hungarian Academy of Sciences	Bókay 53	Budapest	H1083	Hungary
GSM95489	No	Not available	Not available	Non-cancer patient	Adenomas and adenocarcinomas	Not available	Not available	Benign tumor	Not available	Colon	Not available	Not available	Not available	Not available	colon_adenoma_1748	GSM95489	Public on Oct 31 2007	Feb 03 2006	Aug 28 2018	RNA	1	colon biopsy	Homo sapiens	9606	total RNA	Qiagen Rneasy	standard Affymetrix procedure	standard Affymetrix procedure	standard Affymetrix procedure	standard Affymetrix procedure	total RNA extracted from cells obtained using biopsy in a patient having colon adenoma	Affymetrix Microarray Suite version 5.0	GPL570	ftp://ftp.ncbi.nlm.nih.gov/geo/samples/GSM95nnn/GSM95489/suppl/GSM95489.CEL.gz	Reanalyzed by: GSE64985,Reanalyzed by: GSE119087	GSE4183	54675	Balazs,,Györffy	zsalab2@yahoo.com	Hungarian Academy of Sciences	Bókay 53	Budapest	H1083	Hungary
GSM95490	No	Not available	Not available	Non-cancer patient	Adenomas and adenocarcinomas	Not available	Not available	Benign tumor	Not available	Colon	Not available	Not available	Not available	Not available	colon_adenoma_1830	GSM95490	Public on Oct 31 2007	Feb 03 2006	Aug 28 2018	RNA	1	colon biopsy	Homo sapiens	9606	total RNA	Qiagen Rneasy	standard Affymetrix procedure	standard Affymetrix procedure	standard Affymetrix procedure	standard Affymetrix procedure	total RNA extracted from cells obtained using biopsy in a patient having colon adenoma	Affymetrix Microarray Suite version 5.0	GPL570	ftp://ftp.ncbi.nlm.nih.gov/geo/samples/GSM95nnn/GSM95490/suppl/GSM95490.CEL.gz	Reanalyzed by: GSE64985,Reanalyzed by: GSE119087	GSE4183	54675	Balazs,,Györffy	zsalab2@yahoo.com	Hungarian Academy of Sciences	Bókay 53	Budapest	H1083	Hungary
GSM95491	No	Not available	Not available	Non-cancer patient	Adenomas and adenocarcinomas	Not available	Not available	Benign tumor	Not available	Colon	Not available	Not available	Not available	Not available	colon_adenoma_1832	GSM95491	Public on Oct 31 2007	Feb 03 2006	Aug 28 2018	RNA	1	colon biopsy	Homo sapiens	9606	total RNA	Qiagen Rneasy	standard Affymetrix procedure	standard Affymetrix procedure	standard Affymetrix procedure	standard Affymetrix procedure	total RNA extracted from cells obtained using biopsy in a patient having colon adenoma	Affymetrix Microarray Suite version 5.0	GPL570	ftp://ftp.ncbi.nlm.nih.gov/geo/samples/GSM95nnn/GSM95491/suppl/GSM95491.CEL.gz	Reanalyzed by: GSE64985,Reanalyzed by: GSE119087	GSE4183	54675	Balazs,,Györffy	zsalab2@yahoo.com	Hungarian Academy of Sciences	Bókay 53	Budapest	H1083	Hungary
GSM95492	No	Not available	Not available	Non-cancer patient	Adenomas and adenocarcinomas	Not available	Not available	Benign tumor	Not available	Colon	Not available	Not available	Not available	Not available	colon_adenoma_956	GSM95492	Public on Oct 31 2007	Feb 03 2006	Aug 28 2018	RNA	1	colon biopsy	Homo sapiens	9606	total RNA	Qiagen Rneasy	standard Affymetrix procedure	standard Affymetrix procedure	standard Affymetrix procedure	standard Affymetrix procedure	total RNA extracted from cells obtained using biopsy in a patient having colon adenoma	Affymetrix Microarray Suite version 5.0	GPL570	ftp://ftp.ncbi.nlm.nih.gov/geo/samples/GSM95nnn/GSM95492/suppl/GSM95492.CEL.gz	Reanalyzed by: GSE64985,Reanalyzed by: GSE119087	GSE4183	54675	Balazs,,Györffy	zsalab2@yahoo.com	Hungarian Academy of Sciences	Bókay 53	Budapest	H1083	Hungary
GSM95493	No	Not available	Not available	Non-cancer patient	Adenomas and adenocarcinomas	Not available	Not available	Benign tumor	Not available	Colon	Not available	Not available	Not available	Not available	colon_adenoma_980	GSM95493	Public on Oct 31 2007	Feb 03 2006	Aug 28 2018	RNA	1	colon biopsy	Homo sapiens	9606	total RNA	Qiagen Rneasy	standard Affymetrix procedure	standard Affymetrix procedure	standard Affymetrix procedure	standard Affymetrix procedure	total RNA extracted from cells obtained using biopsy in a patient having colon adenoma	Affymetrix Microarray Suite version 5.0	GPL570	ftp://ftp.ncbi.nlm.nih.gov/geo/samples/GSM95nnn/GSM95493/suppl/GSM95493.CEL.gz	Reanalyzed by: GSE64985,Reanalyzed by: GSE119087	GSE4183	54675	Balazs,,Györffy	zsalab2@yahoo.com	Hungarian Academy of Sciences	Bókay 53	Budapest	H1083	Hungary
GSM95494	No	Not available	Not available	Non-cancer patient	Adenomas and adenocarcinomas	Not available	Not available	Benign tumor	Not available	Colon	Not available	Not available	Not available	Not available	colon_adenoma_983	GSM95494	Public on Oct 31 2007	Feb 03 2006	Aug 28 2018	RNA	1	colon biopsy	Homo sapiens	9606	total RNA	Qiagen Rneasy	standard Affymetrix procedure	standard Affymetrix procedure	standard Affymetrix procedure	standard Affymetrix procedure	total RNA extracted from cells obtained using biopsy in a patient having colon adenoma	Affymetrix Microarray Suite version 5.0	GPL570	ftp://ftp.ncbi.nlm.nih.gov/geo/samples/GSM95nnn/GSM95494/suppl/GSM95494.CEL.gz	Reanalyzed by: GSE64985,Reanalyzed by: GSE119087	GSE4183	54675	Balazs,,Györffy	zsalab2@yahoo.com	Hungarian Academy of Sciences	Bókay 53	Budapest	H1083	Hungary
GSM95495	No	Not available	Not available	Non-cancer patient	Adenomas and adenocarcinomas	Not available	Not available	Benign tumor	Not available	Colon	Not available	Not available	Not available	Not available	colon_adenoma_995	GSM95495	Public on Oct 31 2007	Feb 03 2006	Aug 28 2018	RNA	1	colon biopsy	Homo sapiens	9606	total RNA	Qiagen Rneasy	standard Affymetrix procedure	standard Affymetrix procedure	standard Affymetrix procedure	standard Affymetrix procedure	total RNA extracted from cells obtained using biopsy in a patient having colon adenoma	Affymetrix Microarray Suite version 5.0	GPL570	ftp://ftp.ncbi.nlm.nih.gov/geo/samples/GSM95nnn/GSM95495/suppl/GSM95495.CEL.gz	Reanalyzed by: GSE64985,Reanalyzed by: GSE119087	GSE4183	54675	Balazs,,Györffy	zsalab2@yahoo.com	Hungarian Academy of Sciences	Bókay 53	Budapest	H1083	Hungary
GSM95496	No	Not available	Not available	Cancer patient	Neoplasms, NOS	Not available	Not available	Primary tumor	Solid tumor	Colon	Not available	Not available	Not available	Not available	colon_CRC_1146	GSM95496	Public on Oct 31 2007	Feb 03 2006	Aug 28 2018	RNA	1	colon biopsy	Homo sapiens	9606	total RNA	Qiagen Rneasy	standard Affymetrix procedure	standard Affymetrix procedure	standard Affymetrix procedure	standard Affymetrix procedure	total RNA extracted from cells obtained using biopsy in a patient having colorectal cancer	Affymetrix Microarray Suite version 5.0	GPL570	ftp://ftp.ncbi.nlm.nih.gov/geo/samples/GSM95nnn/GSM95496/suppl/GSM95496.CEL.gz	Reanalyzed by: GSE39923,Reanalyzed by: GSE64985,Reanalyzed by: GSE119087	GSE4183	54675	Balazs,,Györffy	zsalab2@yahoo.com	Hungarian Academy of Sciences	Bókay 53	Budapest	H1083	Hungary
GSM95497	No	Not available	Not available	Cancer patient	Neoplasms, NOS	Not available	Not available	Primary tumor	Solid tumor	Colon	Not available	Not available	Not available	Not available	colon_CRC_1158	GSM95497	Public on Oct 31 2007	Feb 03 2006	Aug 28 2018	RNA	1	colon biopsy	Homo sapiens	9606	total RNA	Qiagen Rneasy	standard Affymetrix procedure	standard Affymetrix procedure	standard Affymetrix procedure	standard Affymetrix procedure	total RNA extracted from cells obtained using biopsy in a patient having colorectal cancer	Affymetrix Microarray Suite version 5.0	GPL570	ftp://ftp.ncbi.nlm.nih.gov/geo/samples/GSM95nnn/GSM95497/suppl/GSM95497.CEL.gz	Reanalyzed by: GSE39923,Reanalyzed by: GSE64985,Reanalyzed by: GSE119087	GSE4183	54675	Balazs,,Györffy	zsalab2@yahoo.com	Hungarian Academy of Sciences	Bókay 53	Budapest	H1083	Hungary
GSM95498	No	Not available	Not available	Cancer patient	Neoplasms, NOS	Not available	Not available	Primary tumor	Solid tumor	Colon	Not available	Not available	Not available	Not available	colon_CRC_1293	GSM95498	Public on Oct 31 2007	Feb 03 2006	Aug 28 2018	RNA	1	colon biopsy	Homo sapiens	9606	total RNA	Qiagen Rneasy	standard Affymetrix procedure	standard Affymetrix procedure	standard Affymetrix procedure	standard Affymetrix procedure	total RNA extracted from cells obtained using biopsy in a patient having colorectal cancer	Affymetrix Microarray Suite version 5.0	GPL570	ftp://ftp.ncbi.nlm.nih.gov/geo/samples/GSM95nnn/GSM95498/suppl/GSM95498.CEL.gz	Reanalyzed by: GSE39923,Reanalyzed by: GSE64985,Reanalyzed by: GSE119087	GSE4183	54675	Balazs,,Györffy	zsalab2@yahoo.com	Hungarian Academy of Sciences	Bókay 53	Budapest	H1083	Hungary
GSM95499	No	Not available	Not available	Cancer patient	Neoplasms, NOS	Not available	Not available	Primary tumor	Solid tumor	Colon	Not available	Not available	Not available	Not available	colon_CRC_1316	GSM95499	Public on Oct 31 2007	Feb 03 2006	Aug 28 2018	RNA	1	colon biopsy	Homo sapiens	9606	total RNA	Qiagen Rneasy	standard Affymetrix procedure	standard Affymetrix procedure	standard Affymetrix procedure	standard Affymetrix procedure	total RNA extracted from cells obtained using biopsy in a patient having colorectal cancer	Affymetrix Microarray Suite version 5.0	GPL570	ftp://ftp.ncbi.nlm.nih.gov/geo/samples/GSM95nnn/GSM95499/suppl/GSM95499.CEL.gz	Reanalyzed by: GSE39923,Reanalyzed by: GSE64985,Reanalyzed by: GSE119087	GSE4183	54675	Balazs,,Györffy	zsalab2@yahoo.com	Hungarian Academy of Sciences	Bókay 53	Budapest	H1083	Hungary
GSM95500	No	Not available	Not available	Cancer patient	Neoplasms, NOS	Not available	Not available	Primary tumor	Solid tumor	Colon	Not available	Not available	Not available	Not available	colon_CRC_1377	GSM95500	Public on Oct 31 2007	Feb 03 2006	Aug 28 2018	RNA	1	colon biopsy	Homo sapiens	9606	total RNA	Qiagen Rneasy	standard Affymetrix procedure	standard Affymetrix procedure	standard Affymetrix procedure	standard Affymetrix procedure	total RNA extracted from cells obtained using biopsy in a patient having colorectal cancer	Affymetrix Microarray Suite version 5.0	GPL570	ftp://ftp.ncbi.nlm.nih.gov/geo/samples/GSM95nnn/GSM95500/suppl/GSM95500.CEL.gz	Reanalyzed by: GSE39923,Reanalyzed by: GSE64985,Reanalyzed by: GSE119087	GSE4183	54675	Balazs,,Györffy	zsalab2@yahoo.com	Hungarian Academy of Sciences	Bókay 53	Budapest	H1083	Hungary
GSM95501	No	Not available	Not available	Cancer patient	Neoplasms, NOS	Not available	Not available	Primary tumor	Solid tumor	Colon	Not available	Not available	Not available	Not available	colon_CRC_1479	GSM95501	Public on Oct 31 2007	Feb 03 2006	Aug 28 2018	RNA	1	colon biopsy	Homo sapiens	9606	total RNA	Qiagen Rneasy	standard Affymetrix procedure	standard Affymetrix procedure	standard Affymetrix procedure	standard Affymetrix procedure	total RNA extracted from cells obtained using biopsy in a patient having colorectal cancer	Affymetrix Microarray Suite version 5.0	GPL570	ftp://ftp.ncbi.nlm.nih.gov/geo/samples/GSM95nnn/GSM95501/suppl/GSM95501.CEL.gz	Reanalyzed by: GSE39923,Reanalyzed by: GSE64985,Reanalyzed by: GSE119087	GSE4183	54675	Balazs,,Györffy	zsalab2@yahoo.com	Hungarian Academy of Sciences	Bókay 53	Budapest	H1083	Hungary
GSM95502	No	Not available	Not available	Cancer patient	Neoplasms, NOS	Not available	Not available	Primary tumor	Solid tumor	Colon	Not available	Not available	Not available	Not available	colon_CRC_1486	GSM95502	Public on Oct 31 2007	Feb 03 2006	Aug 28 2018	RNA	1	colon biopsy	Homo sapiens	9606	total RNA	Qiagen Rneasy	standard Affymetrix procedure	standard Affymetrix procedure	standard Affymetrix procedure	standard Affymetrix procedure	total RNA extracted from cells obtained using biopsy in a patient having colorectal cancer	Affymetrix Microarray Suite version 5.0	GPL570	ftp://ftp.ncbi.nlm.nih.gov/geo/samples/GSM95nnn/GSM95502/suppl/GSM95502.CEL.gz	Reanalyzed by: GSE39923,Reanalyzed by: GSE64985,Reanalyzed by: GSE119087	GSE4183	54675	Balazs,,Györffy	zsalab2@yahoo.com	Hungarian Academy of Sciences	Bókay 53	Budapest	H1083	Hungary
GSM95503	No	Not available	Not available	Cancer patient	Neoplasms, NOS	Not available	Not available	Primary tumor	Solid tumor	Colon	Not available	Not available	Not available	Not available	colon_CRC_1494	GSM95503	Public on Oct 31 2007	Feb 03 2006	Aug 28 2018	RNA	1	colon biopsy	Homo sapiens	9606	total RNA	Qiagen Rneasy	standard Affymetrix procedure	standard Affymetrix procedure	standard Affymetrix procedure	standard Affymetrix procedure	total RNA extracted from cells obtained using biopsy in a patient having colorectal cancer	Affymetrix Microarray Suite version 5.0	GPL570	ftp://ftp.ncbi.nlm.nih.gov/geo/samples/GSM95nnn/GSM95503/suppl/GSM95503.CEL.gz	Reanalyzed by: GSE39923,Reanalyzed by: GSE64985,Reanalyzed by: GSE119087	GSE4183	54675	Balazs,,Györffy	zsalab2@yahoo.com	Hungarian Academy of Sciences	Bókay 53	Budapest	H1083	Hungary
GSM95504	No	Not available	Not available	Cancer patient	Neoplasms, NOS	Not available	Not available	Primary tumor	Solid tumor	Colon	Not available	Not available	Not available	Not available	colon_CRC_1499	GSM95504	Public on Oct 31 2007	Feb 03 2006	Aug 28 2018	RNA	1	colon biopsy	Homo sapiens	9606	total RNA	Qiagen Rneasy	standard Affymetrix procedure	standard Affymetrix procedure	standard Affymetrix procedure	standard Affymetrix procedure	total RNA extracted from cells obtained using biopsy in a patient having colorectal cancer	Affymetrix Microarray Suite version 5.0	GPL570	ftp://ftp.ncbi.nlm.nih.gov/geo/samples/GSM95nnn/GSM95504/suppl/GSM95504.CEL.gz	Reanalyzed by: GSE39923,Reanalyzed by: GSE64985,Reanalyzed by: GSE119087	GSE4183	54675	Balazs,,Györffy	zsalab2@yahoo.com	Hungarian Academy of Sciences	Bókay 53	Budapest	H1083	Hungary
GSM95505	No	Not available	Not available	Cancer patient	Neoplasms, NOS	Not available	Not available	Primary tumor	Solid tumor	Colon	Not available	Not available	Not available	Not available	colon_CRC_1556	GSM95505	Public on Oct 31 2007	Feb 03 2006	Aug 28 2018	RNA	1	colon biopsy	Homo sapiens	9606	total RNA	Qiagen Rneasy	standard Affymetrix procedure	standard Affymetrix procedure	standard Affymetrix procedure	standard Affymetrix procedure	total RNA extracted from cells obtained using biopsy in a patient having colorectal cancer	Affymetrix Microarray Suite version 5.0	GPL570	ftp://ftp.ncbi.nlm.nih.gov/geo/samples/GSM95nnn/GSM95505/suppl/GSM95505.CEL.gz	Reanalyzed by: GSE39923,Reanalyzed by: GSE64985,Reanalyzed by: GSE119087	GSE4183	54675	Balazs,,Györffy	zsalab2@yahoo.com	Hungarian Academy of Sciences	Bókay 53	Budapest	H1083	Hungary
GSM95506	No	Not available	Not available	Cancer patient	Neoplasms, NOS	Not available	Not available	Primary tumor	Solid tumor	Colon	Not available	Not available	Not available	Not available	colon_CRC_1651	GSM95506	Public on Oct 31 2007	Feb 03 2006	Aug 28 2018	RNA	1	colon biopsy	Homo sapiens	9606	total RNA	Qiagen Rneasy	standard Affymetrix procedure	standard Affymetrix procedure	standard Affymetrix procedure	standard Affymetrix procedure	total RNA extracted from cells obtained using biopsy in a patient having colorectal cancer	Affymetrix Microarray Suite version 5.0	GPL570	ftp://ftp.ncbi.nlm.nih.gov/geo/samples/GSM95nnn/GSM95506/suppl/GSM95506.CEL.gz	Reanalyzed by: GSE39923,Reanalyzed by: GSE64985,Reanalyzed by: GSE119087	GSE4183	54675	Balazs,,Györffy	zsalab2@yahoo.com	Hungarian Academy of Sciences	Bókay 53	Budapest	H1083	Hungary
GSM95507	No	Not available	Not available	Cancer patient	Neoplasms, NOS	Not available	Not available	Primary tumor	Solid tumor	Colon	Not available	Not available	Not available	Not available	colon_CRC_1708	GSM95507	Public on Oct 31 2007	Feb 03 2006	Aug 28 2018	RNA	1	colon biopsy	Homo sapiens	9606	total RNA	Qiagen Rneasy	standard Affymetrix procedure	standard Affymetrix procedure	standard Affymetrix procedure	standard Affymetrix procedure	total RNA extracted from cells obtained using biopsy in a patient having colorectal cancer	Affymetrix Microarray Suite version 5.0	GPL570	ftp://ftp.ncbi.nlm.nih.gov/geo/samples/GSM95nnn/GSM95507/suppl/GSM95507.CEL.gz	Reanalyzed by: GSE39923,Reanalyzed by: GSE64985,Reanalyzed by: GSE119087	GSE4183	54675	Balazs,,Györffy	zsalab2@yahoo.com	Hungarian Academy of Sciences	Bókay 53	Budapest	H1083	Hungary
GSM95508	No	Not available	Not available	Cancer patient	Neoplasms, NOS	Not available	Not available	Primary tumor	Solid tumor	Colon	Not available	Not available	Not available	Not available	colon_CRC_1739	GSM95508	Public on Oct 31 2007	Feb 03 2006	Aug 28 2018	RNA	1	colon biopsy	Homo sapiens	9606	total RNA	Qiagen Rneasy	standard Affymetrix procedure	standard Affymetrix procedure	standard Affymetrix procedure	standard Affymetrix procedure	total RNA extracted from cells obtained using biopsy in a patient having colorectal cancer	Affymetrix Microarray Suite version 5.0	GPL570	ftp://ftp.ncbi.nlm.nih.gov/geo/samples/GSM95nnn/GSM95508/suppl/GSM95508.CEL.gz	Reanalyzed by: GSE39923,Reanalyzed by: GSE64985,Reanalyzed by: GSE119087	GSE4183	54675	Balazs,,Györffy	zsalab2@yahoo.com	Hungarian Academy of Sciences	Bókay 53	Budapest	H1083	Hungary
GSM95509	No	Not available	Not available	Cancer patient	Neoplasms, NOS	Not available	Not available	Primary tumor	Solid tumor	Colon	Not available	Not available	Not available	Not available	colon_CRC_1761	GSM95509	Public on Oct 31 2007	Feb 03 2006	Aug 28 2018	RNA	1	colon biopsy	Homo sapiens	9606	total RNA	Qiagen Rneasy	standard Affymetrix procedure	standard Affymetrix procedure	standard Affymetrix procedure	standard Affymetrix procedure	total RNA extracted from cells obtained using biopsy in a patient having colorectal cancer	Affymetrix Microarray Suite version 5.0	GPL570	ftp://ftp.ncbi.nlm.nih.gov/geo/samples/GSM95nnn/GSM95509/suppl/GSM95509.CEL.gz	Reanalyzed by: GSE39923,Reanalyzed by: GSE64985,Reanalyzed by: GSE119087	GSE4183	54675	Balazs,,Györffy	zsalab2@yahoo.com	Hungarian Academy of Sciences	Bókay 53	Budapest	H1083	Hungary
GSM95510	No	Not available	Not available	Cancer patient	Neoplasms, NOS	Not available	Not available	Primary tumor	Solid tumor	Colon	Not available	Not available	Not available	Not available	colon_CRC_1883	GSM95510	Public on Oct 31 2007	Feb 03 2006	Aug 28 2018	RNA	1	colon biopsy	Homo sapiens	9606	total RNA	Qiagen Rneasy	standard Affymetrix procedure	standard Affymetrix procedure	standard Affymetrix procedure	standard Affymetrix procedure	total RNA extracted from cells obtained using biopsy in a patient having colorectal cancer	Affymetrix Microarray Suite version 5.0	GPL570	ftp://ftp.ncbi.nlm.nih.gov/geo/samples/GSM95nnn/GSM95510/suppl/GSM95510.CEL.gz	Reanalyzed by: GSE39923,Reanalyzed by: GSE64985,Reanalyzed by: GSE119087	GSE4183	54675	Balazs,,Györffy	zsalab2@yahoo.com	Hungarian Academy of Sciences	Bókay 53	Budapest	H1083	Hungary
GSM95511	No	Not available	Not available	Non-cancer patient	Not available	Not available	Not available	Diseased tissue	Not available	Colon	Not available	Not available	Not available	Not available	colon_IBD_1110	GSM95511	Public on Oct 31 2007	Feb 03 2006	Aug 28 2018	RNA	1	colon biopsy	Homo sapiens	9606	total RNA	Qiagen Rneasy	standard Affymetrix procedure	standard Affymetrix procedure	standard Affymetrix procedure	standard Affymetrix procedure	total RNA extracted from cells obtained using biopsy in a patient having inflammatory bowel disease	Affymetrix Microarray Suite version 5.0	GPL570	ftp://ftp.ncbi.nlm.nih.gov/geo/samples/GSM95nnn/GSM95511/suppl/GSM95511.CEL.gz	Reanalyzed by: GSE64985,Reanalyzed by: GSE119087	GSE4183	54675	Balazs,,Györffy	zsalab2@yahoo.com	Hungarian Academy of Sciences	Bókay 53	Budapest	H1083	Hungary
GSM95512	No	Not available	Not available	Non-cancer patient	Not available	Not available	Not available	Diseased tissue	Not available	Colon	Not available	Not available	Not available	Not available	colon_IBD_1118	GSM95512	Public on Oct 31 2007	Feb 03 2006	Aug 28 2018	RNA	1	colon biopsy	Homo sapiens	9606	total RNA	Qiagen Rneasy	standard Affymetrix procedure	standard Affymetrix procedure	standard Affymetrix procedure	standard Affymetrix procedure	total RNA extracted from cells obtained using biopsy in a patient having inflammatory bowel disease	Affymetrix Microarray Suite version 5.0	GPL570	ftp://ftp.ncbi.nlm.nih.gov/geo/samples/GSM95nnn/GSM95512/suppl/GSM95512.CEL.gz	Reanalyzed by: GSE64985,Reanalyzed by: GSE119087	GSE4183	54675	Balazs,,Györffy	zsalab2@yahoo.com	Hungarian Academy of Sciences	Bókay 53	Budapest	H1083	Hungary
GSM95513	No	Not available	Not available	Non-cancer patient	Not available	Not available	Not available	Diseased tissue	Not available	Colon	Not available	Not available	Not available	Not available	colon_IBD_1537	GSM95513	Public on Oct 31 2007	Feb 03 2006	Aug 28 2018	RNA	1	colon biopsy	Homo sapiens	9606	total RNA	Qiagen Rneasy	standard Affymetrix procedure	standard Affymetrix procedure	standard Affymetrix procedure	standard Affymetrix procedure	total RNA extracted from cells obtained using biopsy in a patient having inflammatory bowel disease	Affymetrix Microarray Suite version 5.0	GPL570	ftp://ftp.ncbi.nlm.nih.gov/geo/samples/GSM95nnn/GSM95513/suppl/GSM95513.CEL.gz	Reanalyzed by: GSE64985,Reanalyzed by: GSE119087	GSE4183	54675	Balazs,,Györffy	zsalab2@yahoo.com	Hungarian Academy of Sciences	Bókay 53	Budapest	H1083	Hungary
GSM95514	No	Not available	Not available	Non-cancer patient	Not available	Not available	Not available	Diseased tissue	Not available	Colon	Not available	Not available	Not available	Not available	colon_IBD_1670	GSM95514	Public on Oct 31 2007	Feb 03 2006	Aug 28 2018	RNA	1	colon biopsy	Homo sapiens	9606	total RNA	Qiagen Rneasy	standard Affymetrix procedure	standard Affymetrix procedure	standard Affymetrix procedure	standard Affymetrix procedure	total RNA extracted from cells obtained using biopsy in a patient having inflammatory bowel disease	Affymetrix Microarray Suite version 5.0	GPL570	ftp://ftp.ncbi.nlm.nih.gov/geo/samples/GSM95nnn/GSM95514/suppl/GSM95514.CEL.gz	Reanalyzed by: GSE64985,Reanalyzed by: GSE119087	GSE4183	54675	Balazs,,Györffy	zsalab2@yahoo.com	Hungarian Academy of Sciences	Bókay 53	Budapest	H1083	Hungary
GSM95515	No	Not available	Not available	Non-cancer patient	Not available	Not available	Not available	Diseased tissue	Not available	Colon	Not available	Not available	Not available	Not available	colon_IBD_1802	GSM95515	Public on Oct 31 2007	Feb 03 2006	Aug 28 2018	RNA	1	colon biopsy	Homo sapiens	9606	total RNA	Qiagen Rneasy	standard Affymetrix procedure	standard Affymetrix procedure	standard Affymetrix procedure	standard Affymetrix procedure	total RNA extracted from cells obtained using biopsy in a patient having inflammatory bowel disease	Affymetrix Microarray Suite version 5.0	GPL570	ftp://ftp.ncbi.nlm.nih.gov/geo/samples/GSM95nnn/GSM95515/suppl/GSM95515.CEL.gz	Reanalyzed by: GSE64985,Reanalyzed by: GSE119087	GSE4183	54675	Balazs,,Györffy	zsalab2@yahoo.com	Hungarian Academy of Sciences	Bókay 53	Budapest	H1083	Hungary
GSM95516	No	Not available	Not available	Non-cancer patient	Not available	Not available	Not available	Diseased tissue	Not available	Colon	Not available	Not available	Not available	Not available	colon_IBD_923	GSM95516	Public on Oct 31 2007	Feb 03 2006	Aug 28 2018	RNA	1	colon biopsy	Homo sapiens	9606	total RNA	Qiagen Rneasy	standard Affymetrix procedure	standard Affymetrix procedure	standard Affymetrix procedure	standard Affymetrix procedure	total RNA extracted from cells obtained using biopsy in a patient having inflammatory bowel disease	Affymetrix Microarray Suite version 5.0	GPL570	ftp://ftp.ncbi.nlm.nih.gov/geo/samples/GSM95nnn/GSM95516/suppl/GSM95516.CEL.gz	Reanalyzed by: GSE64985,Reanalyzed by: GSE119087	GSE4183	54675	Balazs,,Györffy	zsalab2@yahoo.com	Hungarian Academy of Sciences	Bókay 53	Budapest	H1083	Hungary
GSM95517	No	Not available	Not available	Non-cancer patient	Not available	Not available	Not available	Diseased tissue	Not available	Colon	Not available	Not available	Not available	Not available	colon_IBD_1017	GSM95517	Public on Oct 31 2007	Feb 03 2006	Aug 28 2018	RNA	1	colon biopsy	Homo sapiens	9606	total RNA	Qiagen Rneasy	standard Affymetrix procedure	standard Affymetrix procedure	standard Affymetrix procedure	standard Affymetrix procedure	total RNA extracted from cells obtained using biopsy in a patient having inflammatory bowel disease	Affymetrix Microarray Suite version 5.0	GPL570	ftp://ftp.ncbi.nlm.nih.gov/geo/samples/GSM95nnn/GSM95517/suppl/GSM95517.CEL.gz	Reanalyzed by: GSE64985,Reanalyzed by: GSE119087	GSE4183	54675	Balazs,,Györffy	zsalab2@yahoo.com	Hungarian Academy of Sciences	Bókay 53	Budapest	H1083	Hungary
GSM95518	No	Not available	Not available	Non-cancer patient	Not available	Not available	Not available	Diseased tissue	Not available	Colon	Not available	Not available	Not available	Not available	colon_IBD_1060	GSM95518	Public on Oct 31 2007	Feb 03 2006	Aug 28 2018	RNA	1	colon biopsy	Homo sapiens	9606	total RNA	Qiagen Rneasy	standard Affymetrix procedure	standard Affymetrix procedure	standard Affymetrix procedure	standard Affymetrix procedure	total RNA extracted from cells obtained using biopsy in a patient having inflammatory bowel disease	Affymetrix Microarray Suite version 5.0	GPL570	ftp://ftp.ncbi.nlm.nih.gov/geo/samples/GSM95nnn/GSM95518/suppl/GSM95518.CEL.gz	Reanalyzed by: GSE64985,Reanalyzed by: GSE119087	GSE4183	54675	Balazs,,Györffy	zsalab2@yahoo.com	Hungarian Academy of Sciences	Bókay 53	Budapest	H1083	Hungary
GSM95519	No	Not available	Not available	Non-cancer patient	Not available	Not available	Not available	Diseased tissue	Not available	Colon	Not available	Not available	Not available	Not available	colon_IBD_1156	GSM95519	Public on Oct 31 2007	Feb 03 2006	Aug 28 2018	RNA	1	colon biopsy	Homo sapiens	9606	total RNA	Qiagen Rneasy	standard Affymetrix procedure	standard Affymetrix procedure	standard Affymetrix procedure	standard Affymetrix procedure	total RNA extracted from cells obtained using biopsy in a patient having inflammatory bowel disease	Affymetrix Microarray Suite version 5.0	GPL570	ftp://ftp.ncbi.nlm.nih.gov/geo/samples/GSM95nnn/GSM95519/suppl/GSM95519.CEL.gz	Reanalyzed by: GSE64985,Reanalyzed by: GSE119087	GSE4183	54675	Balazs,,Györffy	zsalab2@yahoo.com	Hungarian Academy of Sciences	Bókay 53	Budapest	H1083	Hungary
GSM95520	No	Not available	Not available	Non-cancer patient	Not available	Not available	Not available	Diseased tissue	Not available	Colon	Not available	Not available	Not available	Not available	colon_IBD_1175	GSM95520	Public on Oct 31 2007	Feb 03 2006	Aug 28 2018	RNA	1	colon biopsy	Homo sapiens	9606	total RNA	Qiagen Rneasy	standard Affymetrix procedure	standard Affymetrix procedure	standard Affymetrix procedure	standard Affymetrix procedure	total RNA extracted from cells obtained using biopsy in a patient having inflammatory bowel disease	Affymetrix Microarray Suite version 5.0	GPL570	ftp://ftp.ncbi.nlm.nih.gov/geo/samples/GSM95nnn/GSM95520/suppl/GSM95520.CEL.gz	Reanalyzed by: GSE64985,Reanalyzed by: GSE119087	GSE4183	54675	Balazs,,Györffy	zsalab2@yahoo.com	Hungarian Academy of Sciences	Bókay 53	Budapest	H1083	Hungary
GSM95521	No	Not available	Not available	Non-cancer patient	Not available	Not available	Not available	Diseased tissue	Not available	Colon	Not available	Not available	Not available	Not available	colon_IBD_1368	GSM95521	Public on Oct 31 2007	Feb 03 2006	Aug 28 2018	RNA	1	colon biopsy	Homo sapiens	9606	total RNA	Qiagen Rneasy	standard Affymetrix procedure	standard Affymetrix procedure	standard Affymetrix procedure	standard Affymetrix procedure	total RNA extracted from cells obtained using biopsy in a patient having inflammatory bowel disease	Affymetrix Microarray Suite version 5.0	GPL570	ftp://ftp.ncbi.nlm.nih.gov/geo/samples/GSM95nnn/GSM95521/suppl/GSM95521.CEL.gz	Reanalyzed by: GSE64985,Reanalyzed by: GSE119087	GSE4183	54675	Balazs,,Györffy	zsalab2@yahoo.com	Hungarian Academy of Sciences	Bókay 53	Budapest	H1083	Hungary
GSM95522	No	Not available	Not available	Non-cancer patient	Not available	Not available	Not available	Diseased tissue	Not available	Colon	Not available	Not available	Not available	Not available	colon_IBD_1533	GSM95522	Public on Oct 31 2007	Feb 03 2006	Aug 28 2018	RNA	1	colon biopsy	Homo sapiens	9606	total RNA	Qiagen Rneasy	standard Affymetrix procedure	standard Affymetrix procedure	standard Affymetrix procedure	standard Affymetrix procedure	total RNA extracted from cells obtained using biopsy in a patient having inflammatory bowel disease	Affymetrix Microarray Suite version 5.0	GPL570	ftp://ftp.ncbi.nlm.nih.gov/geo/samples/GSM95nnn/GSM95522/suppl/GSM95522.CEL.gz	Reanalyzed by: GSE64985,Reanalyzed by: GSE119087	GSE4183	54675	Balazs,,Györffy	zsalab2@yahoo.com	Hungarian Academy of Sciences	Bókay 53	Budapest	H1083	Hungary
GSM95523	No	Not available	Not available	Non-cancer patient	Not available	Not available	Not available	Diseased tissue	Not available	Colon	Not available	Not available	Not available	Not available	colon_IBD_1606	GSM95523	Public on Oct 31 2007	Feb 03 2006	Aug 28 2018	RNA	1	colon biopsy	Homo sapiens	9606	total RNA	Qiagen Rneasy	standard Affymetrix procedure	standard Affymetrix procedure	standard Affymetrix procedure	standard Affymetrix procedure	total RNA extracted from cells obtained using biopsy in a patient having inflammatory bowel disease	Affymetrix Microarray Suite version 5.0	GPL570	ftp://ftp.ncbi.nlm.nih.gov/geo/samples/GSM95nnn/GSM95523/suppl/GSM95523.CEL.gz	Reanalyzed by: GSE64985,Reanalyzed by: GSE119087	GSE4183	54675	Balazs,,Györffy	zsalab2@yahoo.com	Hungarian Academy of Sciences	Bókay 53	Budapest	H1083	Hungary
GSM95524	No	Not available	Not available	Non-cancer patient	Not available	Not available	Not available	Diseased tissue	Not available	Colon	Not available	Not available	Not available	Not available	colon_IBD_1665	GSM95524	Public on Oct 31 2007	Feb 03 2006	Aug 28 2018	RNA	1	colon biopsy	Homo sapiens	9606	total RNA	Qiagen Rneasy	standard Affymetrix procedure	standard Affymetrix procedure	standard Affymetrix procedure	standard Affymetrix procedure	total RNA extracted from cells obtained using biopsy in a patient having inflammatory bowel disease	Affymetrix Microarray Suite version 5.0	GPL570	ftp://ftp.ncbi.nlm.nih.gov/geo/samples/GSM95nnn/GSM95524/suppl/GSM95524.CEL.gz	Reanalyzed by: GSE64985,Reanalyzed by: GSE119087	GSE4183	54675	Balazs,,Györffy	zsalab2@yahoo.com	Hungarian Academy of Sciences	Bókay 53	Budapest	H1083	Hungary
GSM95525	No	Not available	Not available	Non-cancer patient	Not available	Not available	Not available	Diseased tissue	Not available	Colon	Not available	Not available	Not available	Not available	colon_IBD_939	GSM95525	Public on Oct 31 2007	Feb 03 2006	Aug 28 2018	RNA	1	colon biopsy	Homo sapiens	9606	total RNA	Qiagen Rneasy	standard Affymetrix procedure	standard Affymetrix procedure	standard Affymetrix procedure	standard Affymetrix procedure	total RNA extracted from cells obtained using biopsy in a patient having inflammatory bowel disease	Affymetrix Microarray Suite version 5.0	GPL570	ftp://ftp.ncbi.nlm.nih.gov/geo/samples/GSM95nnn/GSM95525/suppl/GSM95525.CEL.gz	Reanalyzed by: GSE64985,Reanalyzed by: GSE119087	GSE4183	54675	Balazs,,Györffy	zsalab2@yahoo.com	Hungarian Academy of Sciences	Bókay 53	Budapest	H1083	Hungary
