## Supplementary material for "Differential Expression Analysis with InMoose, the Integrated Multi-Omic Open-Source Environment in Python": clinical_df.csv

SAMPLE_ID	metapipeline_cell_line	metapipeline_age	metapipeline_sex	metapipeline_donor_type	metapipeline_histological_type	metapipeline_stage	metapipeline_grade	metapipeline_sample_type	metapipeline_tumor_type	metapipeline_biopsy_site	metapipeline_overall_survival_status	metapipeline_overall_survival_time	metapipeline_progression_free_survival_status	metapipeline_progression_free_survival_time	characteristics_ch1.0.gender	title	geo_accession	status	submission_date	last_update_date	type	channel_count	source_name_ch1	organism_ch1	taxid_ch1	characteristics_ch1.1.disease state	characteristics_ch1.2.tissue	molecule_ch1	extract_protocol_ch1	label_ch1	label_protocol_ch1	hyb_protocol	scan_protocol	data_processing	platform_id	supplementary_file	series_id	data_row_count	contact_name	contact_email	contact_phone	contact_laboratory	contact_department	contact_institute	contact_address	contact_city	contact_state	contact_zip/postal_code	contact_country
GSM570810	No	Not available	Female	Healthy donor	Not available	Not available	Not available	Normal tissue	Not available	Colon	Not available	Not available	Not available	Not available	female	asymptomatic individual NOR24	GSM570810	Public on Nov 30 2013	Jul 27 2010	Nov 30 2013	RNA	1	colon biopsy	Homo sapiens	9606	asymptomatic	colon mucosa	total RNA	Total RNA was extracted and purified from either surgical samples or five pooled pinch biopsies taken from the right colon using the RNA Purification Reagent (Promega, Madison, WI) as suggested by the manufacturer. RNAs were then quantified and inspected by Bioanalyzer (Agilent Technologies, Waldbrom, Germany) analysis	biotin	Biotinylated cRNA target was produced starting from 1 microg of total RNA in according to Affymetrix (Santa Clara, CA) instructions and for each sample 15 microg were fragmented to a length of 20–200 bp before hybridization to Genechip HGU133 plus2.0 arrays	Following fragmentation, cRNA were hybridized for 16 hr at 45C on Genechip HGU133 plus2.0 arrays. GeneChips were washed and stained in the Affymetrix Fluidics Station 450.	GeneChips were scanned using the Affymetrix GeneChip Scanner 3000	Microarray quality control and statistical validation were performed using oneChannelGUI a package belonging to Bioconductor release 2.6. The presence of hybridization/construction artifacts was evaluated with the fitPLM function (Bioconductor package affyPLM). The probe (PM) intensity distribution was evaluated using hist function (Bioconductor package affy). Probe set intensities were obtained …	GPL570	ftp://ftp.ncbi.nlm.nih.gov/geo/samples/GSM570nnn/GSM570810/suppl/GSM570810_NOR24.CEL.gz	GSE23194	54675	Raffaele,A,Calogero	raffaele.calogero@unito.it	++39 0116706454	Bioinformatics and Genomics Unit	Molecular Biotechnology Center	University of Torino	Via Nizza 52	Torino	To	10126	Italy
GSM570811	No	Not available	Female	Healthy donor	Not available	Not available	Not available	Normal tissue	Not available	Colon	Not available	Not available	Not available	Not available	female	asymptomatic individual NOR27	GSM570811	Public on Nov 30 2013	Jul 27 2010	Nov 30 2013	RNA	1	colon biopsy	Homo sapiens	9606	asymptomatic	colon mucosa	total RNA	Total RNA was extracted and purified from either surgical samples or five pooled pinch biopsies taken from the right colon using the RNA Purification Reagent (Promega, Madison, WI) as suggested by the manufacturer. RNAs were then quantified and inspected by Bioanalyzer (Agilent Technologies, Waldbrom, Germany) analysis	biotin	Biotinylated cRNA target was produced starting from 1 microg of total RNA in according to Affymetrix (Santa Clara, CA) instructions and for each sample 15 microg were fragmented to a length of 20–200 bp before hybridization to Genechip HGU133 plus2.0 arrays	Following fragmentation, cRNA were hybridized for 16 hr at 45C on Genechip HGU133 plus2.0 arrays. GeneChips were washed and stained in the Affymetrix Fluidics Station 450.	GeneChips were scanned using the Affymetrix GeneChip Scanner 3000	Microarray quality control and statistical validation were performed using oneChannelGUI a package belonging to Bioconductor release 2.6. The presence of hybridization/construction artifacts was evaluated with the fitPLM function (Bioconductor package affyPLM). The probe (PM) intensity distribution was evaluated using hist function (Bioconductor package affy). Probe set intensities were obtained …	GPL570	ftp://ftp.ncbi.nlm.nih.gov/geo/samples/GSM570nnn/GSM570811/suppl/GSM570811_NOR27.CEL.gz	GSE23194	54675	Raffaele,A,Calogero	raffaele.calogero@unito.it	++39 0116706454	Bioinformatics and Genomics Unit	Molecular Biotechnology Center	University of Torino	Via Nizza 52	Torino	To	10126	Italy
GSM570812	No	Not available	Female	Healthy donor	Not available	Not available	Not available	Normal tissue	Not available	Colon	Not available	Not available	Not available	Not available	female	asymptomatic individual NOR28	GSM570812	Public on Nov 30 2013	Jul 27 2010	Nov 30 2013	RNA	1	colon biopsy	Homo sapiens	9606	asymptomatic	colon mucosa	total RNA	Total RNA was extracted and purified from either surgical samples or five pooled pinch biopsies taken from the right colon using the RNA Purification Reagent (Promega, Madison, WI) as suggested by the manufacturer. RNAs were then quantified and inspected by Bioanalyzer (Agilent Technologies, Waldbrom, Germany) analysis	biotin	Biotinylated cRNA target was produced starting from 1 microg of total RNA in according to Affymetrix (Santa Clara, CA) instructions and for each sample 15 microg were fragmented to a length of 20–200 bp before hybridization to Genechip HGU133 plus2.0 arrays	Following fragmentation, cRNA were hybridized for 16 hr at 45C on Genechip HGU133 plus2.0 arrays. GeneChips were washed and stained in the Affymetrix Fluidics Station 450.	GeneChips were scanned using the Affymetrix GeneChip Scanner 3000	Microarray quality control and statistical validation were performed using oneChannelGUI a package belonging to Bioconductor release 2.6. The presence of hybridization/construction artifacts was evaluated with the fitPLM function (Bioconductor package affyPLM). The probe (PM) intensity distribution was evaluated using hist function (Bioconductor package affy). Probe set intensities were obtained …	GPL570	ftp://ftp.ncbi.nlm.nih.gov/geo/samples/GSM570nnn/GSM570812/suppl/GSM570812_NOR28.CEL.gz	GSE23194	54675	Raffaele,A,Calogero	raffaele.calogero@unito.it	++39 0116706454	Bioinformatics and Genomics Unit	Molecular Biotechnology Center	University of Torino	Via Nizza 52	Torino	To	10126	Italy
GSM570813	No	Not available	Female	Healthy donor	Not available	Not available	Not available	Normal tissue	Not available	Colon	Not available	Not available	Not available	Not available	female	asymptomatic individual NOR29	GSM570813	Public on Nov 30 2013	Jul 27 2010	Nov 30 2013	RNA	1	colon biopsy	Homo sapiens	9606	asymptomatic	colon mucosa	total RNA	Total RNA was extracted and purified from either surgical samples or five pooled pinch biopsies taken from the right colon using the RNA Purification Reagent (Promega, Madison, WI) as suggested by the manufacturer. RNAs were then quantified and inspected by Bioanalyzer (Agilent Technologies, Waldbrom, Germany) analysis	biotin	Biotinylated cRNA target was produced starting from 1 microg of total RNA in according to Affymetrix (Santa Clara, CA) instructions and for each sample 15 microg were fragmented to a length of 20–200 bp before hybridization to Genechip HGU133 plus2.0 arrays	Following fragmentation, cRNA were hybridized for 16 hr at 45C on Genechip HGU133 plus2.0 arrays. GeneChips were washed and stained in the Affymetrix Fluidics Station 450.	GeneChips were scanned using the Affymetrix GeneChip Scanner 3000	Microarray quality control and statistical validation were performed using oneChannelGUI a package belonging to Bioconductor release 2.6. The presence of hybridization/construction artifacts was evaluated with the fitPLM function (Bioconductor package affyPLM). The probe (PM) intensity distribution was evaluated using hist function (Bioconductor package affy). Probe set intensities were obtained …	GPL570	ftp://ftp.ncbi.nlm.nih.gov/geo/samples/GSM570nnn/GSM570813/suppl/GSM570813_NOR29.CEL.gz	GSE23194	54675	Raffaele,A,Calogero	raffaele.calogero@unito.it	++39 0116706454	Bioinformatics and Genomics Unit	Molecular Biotechnology Center	University of Torino	Via Nizza 52	Torino	To	10126	Italy
GSM570814	No	Not available	Female	Healthy donor	Not available	Not available	Not available	Normal tissue	Not available	Colon	Not available	Not available	Not available	Not available	female	asymptomatic individual NORA	GSM570814	Public on Nov 30 2013	Jul 27 2010	Nov 30 2013	RNA	1	colon biopsy	Homo sapiens	9606	asymptomatic	colon mucosa	total RNA	Total RNA was extracted and purified from either surgical samples or five pooled pinch biopsies taken from the right colon using the RNA Purification Reagent (Promega, Madison, WI) as suggested by the manufacturer. RNAs were then quantified and inspected by Bioanalyzer (Agilent Technologies, Waldbrom, Germany) analysis	biotin	Biotinylated cRNA target was produced starting from 1 microg of total RNA in according to Affymetrix (Santa Clara, CA) instructions and for each sample 15 microg were fragmented to a length of 20–200 bp before hybridization to Genechip HGU133 plus2.0 arrays	Following fragmentation, cRNA were hybridized for 16 hr at 45C on Genechip HGU133 plus2.0 arrays. GeneChips were washed and stained in the Affymetrix Fluidics Station 450.	GeneChips were scanned using the Affymetrix GeneChip Scanner 3000	Microarray quality control and statistical validation were performed using oneChannelGUI a package belonging to Bioconductor release 2.6. The presence of hybridization/construction artifacts was evaluated with the fitPLM function (Bioconductor package affyPLM). The probe (PM) intensity distribution was evaluated using hist function (Bioconductor package affy). Probe set intensities were obtained …	GPL570	ftp://ftp.ncbi.nlm.nih.gov/geo/samples/GSM570nnn/GSM570814/suppl/GSM570814_NORA.CEL.gz	GSE23194	54675	Raffaele,A,Calogero	raffaele.calogero@unito.it	++39 0116706454	Bioinformatics and Genomics Unit	Molecular Biotechnology Center	University of Torino	Via Nizza 52	Torino	To	10126	Italy
GSM570815	No	Not available	Female	Healthy donor	Not available	Not available	Not available	Normal tissue	Not available	Colon	Not available	Not available	Not available	Not available	female	asymptomatic individual NORI	GSM570815	Public on Nov 30 2013	Jul 27 2010	Nov 30 2013	RNA	1	colon biopsy	Homo sapiens	9606	asymptomatic	colon mucosa	total RNA	Total RNA was extracted and purified from either surgical samples or five pooled pinch biopsies taken from the right colon using the RNA Purification Reagent (Promega, Madison, WI) as suggested by the manufacturer. RNAs were then quantified and inspected by Bioanalyzer (Agilent Technologies, Waldbrom, Germany) analysis	biotin	Biotinylated cRNA target was produced starting from 1 microg of total RNA in according to Affymetrix (Santa Clara, CA) instructions and for each sample 15 microg were fragmented to a length of 20–200 bp before hybridization to Genechip HGU133 plus2.0 arrays	Following fragmentation, cRNA were hybridized for 16 hr at 45C on Genechip HGU133 plus2.0 arrays. GeneChips were washed and stained in the Affymetrix Fluidics Station 450.	GeneChips were scanned using the Affymetrix GeneChip Scanner 3000	Microarray quality control and statistical validation were performed using oneChannelGUI a package belonging to Bioconductor release 2.6. The presence of hybridization/construction artifacts was evaluated with the fitPLM function (Bioconductor package affyPLM). The probe (PM) intensity distribution was evaluated using hist function (Bioconductor package affy). Probe set intensities were obtained …	GPL570	ftp://ftp.ncbi.nlm.nih.gov/geo/samples/GSM570nnn/GSM570815/suppl/GSM570815_NORI.CEL.gz	GSE23194	54675	Raffaele,A,Calogero	raffaele.calogero@unito.it	++39 0116706454	Bioinformatics and Genomics Unit	Molecular Biotechnology Center	University of Torino	Via Nizza 52	Torino	To	10126	Italy
GSM570816	No	Not available	Female	Healthy donor	Not available	Not available	Not available	Normal tissue	Not available	Colon	Not available	Not available	Not available	Not available	female	asymptomatic individual NORB	GSM570816	Public on Nov 30 2013	Jul 27 2010	Nov 30 2013	RNA	1	colon biopsy	Homo sapiens	9606	asymptomatic	colon mucosa	total RNA	Total RNA was extracted and purified from either surgical samples or five pooled pinch biopsies taken from the right colon using the RNA Purification Reagent (Promega, Madison, WI) as suggested by the manufacturer. RNAs were then quantified and inspected by Bioanalyzer (Agilent Technologies, Waldbrom, Germany) analysis	biotin	Biotinylated cRNA target was produced starting from 1 microg of total RNA in according to Affymetrix (Santa Clara, CA) instructions and for each sample 15 microg were fragmented to a length of 20–200 bp before hybridization to Genechip HGU133 plus2.0 arrays	Following fragmentation, cRNA were hybridized for 16 hr at 45C on Genechip HGU133 plus2.0 arrays. GeneChips were washed and stained in the Affymetrix Fluidics Station 450.	GeneChips were scanned using the Affymetrix GeneChip Scanner 3000	Microarray quality control and statistical validation were performed using oneChannelGUI a package belonging to Bioconductor release 2.6. The presence of hybridization/construction artifacts was evaluated with the fitPLM function (Bioconductor package affyPLM). The probe (PM) intensity distribution was evaluated using hist function (Bioconductor package affy). Probe set intensities were obtained …	GPL570	ftp://ftp.ncbi.nlm.nih.gov/geo/samples/GSM570nnn/GSM570816/suppl/GSM570816_NORB.CEL.gz	GSE23194	54675	Raffaele,A,Calogero	raffaele.calogero@unito.it	++39 0116706454	Bioinformatics and Genomics Unit	Molecular Biotechnology Center	University of Torino	Via Nizza 52	Torino	To	10126	Italy
GSM570817	No	Not available	Female	Healthy donor	Not available	Not available	Not available	Normal tissue	Not available	Colon	Not available	Not available	Not available	Not available	female	asymptomatic individual NORC	GSM570817	Public on Nov 30 2013	Jul 27 2010	Nov 30 2013	RNA	1	colon biopsy	Homo sapiens	9606	asymptomatic	colon mucosa	total RNA	Total RNA was extracted and purified from either surgical samples or five pooled pinch biopsies taken from the right colon using the RNA Purification Reagent (Promega, Madison, WI) as suggested by the manufacturer. RNAs were then quantified and inspected by Bioanalyzer (Agilent Technologies, Waldbrom, Germany) analysis	biotin	Biotinylated cRNA target was produced starting from 1 microg of total RNA in according to Affymetrix (Santa Clara, CA) instructions and for each sample 15 microg were fragmented to a length of 20–200 bp before hybridization to Genechip HGU133 plus2.0 arrays	Following fragmentation, cRNA were hybridized for 16 hr at 45C on Genechip HGU133 plus2.0 arrays. GeneChips were washed and stained in the Affymetrix Fluidics Station 450.	GeneChips were scanned using the Affymetrix GeneChip Scanner 3000	Microarray quality control and statistical validation were performed using oneChannelGUI a package belonging to Bioconductor release 2.6. The presence of hybridization/construction artifacts was evaluated with the fitPLM function (Bioconductor package affyPLM). The probe (PM) intensity distribution was evaluated using hist function (Bioconductor package affy). Probe set intensities were obtained …	GPL570	ftp://ftp.ncbi.nlm.nih.gov/geo/samples/GSM570nnn/GSM570817/suppl/GSM570817_NORC.CEL.gz	GSE23194	54675	Raffaele,A,Calogero	raffaele.calogero@unito.it	++39 0116706454	Bioinformatics and Genomics Unit	Molecular Biotechnology Center	University of Torino	Via Nizza 52	Torino	To	10126	Italy
GSM570818	No	Not available	Female	Healthy donor	Not available	Not available	Not available	Normal tissue	Not available	Colon	Not available	Not available	Not available	Not available	female	asymptomatic individual NORE	GSM570818	Public on Nov 30 2013	Jul 27 2010	Nov 30 2013	RNA	1	colon biopsy	Homo sapiens	9606	asymptomatic	colon mucosa	total RNA	Total RNA was extracted and purified from either surgical samples or five pooled pinch biopsies taken from the right colon using the RNA Purification Reagent (Promega, Madison, WI) as suggested by the manufacturer. RNAs were then quantified and inspected by Bioanalyzer (Agilent Technologies, Waldbrom, Germany) analysis	biotin	Biotinylated cRNA target was produced starting from 1 microg of total RNA in according to Affymetrix (Santa Clara, CA) instructions and for each sample 15 microg were fragmented to a length of 20–200 bp before hybridization to Genechip HGU133 plus2.0 arrays	Following fragmentation, cRNA were hybridized for 16 hr at 45C on Genechip HGU133 plus2.0 arrays. GeneChips were washed and stained in the Affymetrix Fluidics Station 450.	GeneChips were scanned using the Affymetrix GeneChip Scanner 3000	Microarray quality control and statistical validation were performed using oneChannelGUI a package belonging to Bioconductor release 2.6. The presence of hybridization/construction artifacts was evaluated with the fitPLM function (Bioconductor package affyPLM). The probe (PM) intensity distribution was evaluated using hist function (Bioconductor package affy). Probe set intensities were obtained …	GPL570	ftp://ftp.ncbi.nlm.nih.gov/geo/samples/GSM570nnn/GSM570818/suppl/GSM570818_NORE.CEL.gz	GSE23194	54675	Raffaele,A,Calogero	raffaele.calogero@unito.it	++39 0116706454	Bioinformatics and Genomics Unit	Molecular Biotechnology Center	University of Torino	Via Nizza 52	Torino	To	10126	Italy
GSM570819	No	Not available	Female	Healthy donor	Not available	Not available	Not available	Normal tissue	Not available	Colon	Not available	Not available	Not available	Not available	female	asymptomatic individual NORM	GSM570819	Public on Nov 30 2013	Jul 27 2010	Nov 30 2013	RNA	1	colon biopsy	Homo sapiens	9606	asymptomatic	colon mucosa	total RNA	Total RNA was extracted and purified from either surgical samples or five pooled pinch biopsies taken from the right colon using the RNA Purification Reagent (Promega, Madison, WI) as suggested by the manufacturer. RNAs were then quantified and inspected by Bioanalyzer (Agilent Technologies, Waldbrom, Germany) analysis	biotin	Biotinylated cRNA target was produced starting from 1 microg of total RNA in according to Affymetrix (Santa Clara, CA) instructions and for each sample 15 microg were fragmented to a length of 20–200 bp before hybridization to Genechip HGU133 plus2.0 arrays	Following fragmentation, cRNA were hybridized for 16 hr at 45C on Genechip HGU133 plus2.0 arrays. GeneChips were washed and stained in the Affymetrix Fluidics Station 450.	GeneChips were scanned using the Affymetrix GeneChip Scanner 3000	Microarray quality control and statistical validation were performed using oneChannelGUI a package belonging to Bioconductor release 2.6. The presence of hybridization/construction artifacts was evaluated with the fitPLM function (Bioconductor package affyPLM). The probe (PM) intensity distribution was evaluated using hist function (Bioconductor package affy). Probe set intensities were obtained …	GPL570	ftp://ftp.ncbi.nlm.nih.gov/geo/samples/GSM570nnn/GSM570819/suppl/GSM570819_NORM.CEL.gz	GSE23194	54675	Raffaele,A,Calogero	raffaele.calogero@unito.it	++39 0116706454	Bioinformatics and Genomics Unit	Molecular Biotechnology Center	University of Torino	Via Nizza 52	Torino	To	10126	Italy
GSM570820	No	Not available	Female	Healthy donor	Not available	Not available	Not available	Normal tissue	Not available	Colon	Not available	Not available	Not available	Not available	female	asymptomatic individual NORL	GSM570820	Public on Nov 30 2013	Jul 27 2010	Nov 30 2013	RNA	1	colon biopsy	Homo sapiens	9606	asymptomatic	colon mucosa	total RNA	Total RNA was extracted and purified from either surgical samples or five pooled pinch biopsies taken from the right colon using the RNA Purification Reagent (Promega, Madison, WI) as suggested by the manufacturer. RNAs were then quantified and inspected by Bioanalyzer (Agilent Technologies, Waldbrom, Germany) analysis	biotin	Biotinylated cRNA target was produced starting from 1 microg of total RNA in according to Affymetrix (Santa Clara, CA) instructions and for each sample 15 microg were fragmented to a length of 20–200 bp before hybridization to Genechip HGU133 plus2.0 arrays	Following fragmentation, cRNA were hybridized for 16 hr at 45C on Genechip HGU133 plus2.0 arrays. GeneChips were washed and stained in the Affymetrix Fluidics Station 450.	GeneChips were scanned using the Affymetrix GeneChip Scanner 3000	Microarray quality control and statistical validation were performed using oneChannelGUI a package belonging to Bioconductor release 2.6. The presence of hybridization/construction artifacts was evaluated with the fitPLM function (Bioconductor package affyPLM). The probe (PM) intensity distribution was evaluated using hist function (Bioconductor package affy). Probe set intensities were obtained …	GPL570	ftp://ftp.ncbi.nlm.nih.gov/geo/samples/GSM570nnn/GSM570820/suppl/GSM570820_NORL.CEL.gz	GSE23194	54675	Raffaele,A,Calogero	raffaele.calogero@unito.it	++39 0116706454	Bioinformatics and Genomics Unit	Molecular Biotechnology Center	University of Torino	Via Nizza 52	Torino	To	10126	Italy
GSM570821	No	Not available	Female	Cancer patient	Neoplasms, NOS	Not available	Not available	Primary tumor	Solid tumor	Colon	Not available	Not available	Not available	Not available	female	patient underwent curative large bowel resection for CRC MCRC4	GSM570821	Public on Nov 30 2013	Jul 27 2010	Nov 30 2013	RNA	1	colon biopsy	Homo sapiens	9606	CRC	colon mucosa	total RNA	Total RNA was extracted and purified from either surgical samples or five pooled pinch biopsies taken from the right colon using the RNA Purification Reagent (Promega, Madison, WI) as suggested by the manufacturer. RNAs were then quantified and inspected by Bioanalyzer (Agilent Technologies, Waldbrom, Germany) analysis	biotin	Biotinylated cRNA target was produced starting from 1 microg of total RNA in according to Affymetrix (Santa Clara, CA) instructions and for each sample 15 microg were fragmented to a length of 20–200 bp before hybridization to Genechip HGU133 plus2.0 arrays	Following fragmentation, cRNA were hybridized for 16 hr at 45C on Genechip HGU133 plus2.0 arrays. GeneChips were washed and stained in the Affymetrix Fluidics Station 450.	GeneChips were scanned using the Affymetrix GeneChip Scanner 3000	Microarray quality control and statistical validation were performed using oneChannelGUI a package belonging to Bioconductor release 2.6. The presence of hybridization/construction artifacts was evaluated with the fitPLM function (Bioconductor package affyPLM). The probe (PM) intensity distribution was evaluated using hist function (Bioconductor package affy). Probe set intensities were obtained …	GPL570	ftp://ftp.ncbi.nlm.nih.gov/geo/samples/GSM570nnn/GSM570821/suppl/GSM570821_MCRC4.CEL.gz	GSE23194	54675	Raffaele,A,Calogero	raffaele.calogero@unito.it	++39 0116706454	Bioinformatics and Genomics Unit	Molecular Biotechnology Center	University of Torino	Via Nizza 52	Torino	To	10126	Italy
GSM570822	No	Not available	Female	Cancer patient	Neoplasms, NOS	Not available	Not available	Primary tumor	Solid tumor	Colon	Not available	Not available	Not available	Not available	female	patient underwent curative large bowel resection for CRC MCRC7	GSM570822	Public on Nov 30 2013	Jul 27 2010	Nov 30 2013	RNA	1	colon biopsy	Homo sapiens	9606	CRC	colon mucosa	total RNA	Total RNA was extracted and purified from either surgical samples or five pooled pinch biopsies taken from the right colon using the RNA Purification Reagent (Promega, Madison, WI) as suggested by the manufacturer. RNAs were then quantified and inspected by Bioanalyzer (Agilent Technologies, Waldbrom, Germany) analysis	biotin	Biotinylated cRNA target was produced starting from 1 microg of total RNA in according to Affymetrix (Santa Clara, CA) instructions and for each sample 15 microg were fragmented to a length of 20–200 bp before hybridization to Genechip HGU133 plus2.0 arrays	Following fragmentation, cRNA were hybridized for 16 hr at 45C on Genechip HGU133 plus2.0 arrays. GeneChips were washed and stained in the Affymetrix Fluidics Station 450.	GeneChips were scanned using the Affymetrix GeneChip Scanner 3000	Microarray quality control and statistical validation were performed using oneChannelGUI a package belonging to Bioconductor release 2.6. The presence of hybridization/construction artifacts was evaluated with the fitPLM function (Bioconductor package affyPLM). The probe (PM) intensity distribution was evaluated using hist function (Bioconductor package affy). Probe set intensities were obtained …	GPL570	ftp://ftp.ncbi.nlm.nih.gov/geo/samples/GSM570nnn/GSM570822/suppl/GSM570822_MCRC7.CEL.gz	GSE23194	54675	Raffaele,A,Calogero	raffaele.calogero@unito.it	++39 0116706454	Bioinformatics and Genomics Unit	Molecular Biotechnology Center	University of Torino	Via Nizza 52	Torino	To	10126	Italy
GSM570823	No	Not available	Female	Cancer patient	Neoplasms, NOS	Not available	Not available	Primary tumor	Solid tumor	Colon	Not available	Not available	Not available	Not available	female	patient underwent curative large bowel resection for CRC MCRC12	GSM570823	Public on Nov 30 2013	Jul 27 2010	Nov 30 2013	RNA	1	colon biopsy	Homo sapiens	9606	CRC	colon mucosa	total RNA	Total RNA was extracted and purified from either surgical samples or five pooled pinch biopsies taken from the right colon using the RNA Purification Reagent (Promega, Madison, WI) as suggested by the manufacturer. RNAs were then quantified and inspected by Bioanalyzer (Agilent Technologies, Waldbrom, Germany) analysis	biotin	Biotinylated cRNA target was produced starting from 1 microg of total RNA in according to Affymetrix (Santa Clara, CA) instructions and for each sample 15 microg were fragmented to a length of 20–200 bp before hybridization to Genechip HGU133 plus2.0 arrays	Following fragmentation, cRNA were hybridized for 16 hr at 45C on Genechip HGU133 plus2.0 arrays. GeneChips were washed and stained in the Affymetrix Fluidics Station 450.	GeneChips were scanned using the Affymetrix GeneChip Scanner 3000	Microarray quality control and statistical validation were performed using oneChannelGUI a package belonging to Bioconductor release 2.6. The presence of hybridization/construction artifacts was evaluated with the fitPLM function (Bioconductor package affyPLM). The probe (PM) intensity distribution was evaluated using hist function (Bioconductor package affy). Probe set intensities were obtained …	GPL570	ftp://ftp.ncbi.nlm.nih.gov/geo/samples/GSM570nnn/GSM570823/suppl/GSM570823_MCRC12.CEL.gz	GSE23194	54675	Raffaele,A,Calogero	raffaele.calogero@unito.it	++39 0116706454	Bioinformatics and Genomics Unit	Molecular Biotechnology Center	University of Torino	Via Nizza 52	Torino	To	10126	Italy
GSM570824	No	Not available	Female	Cancer patient	Neoplasms, NOS	Not available	Not available	Primary tumor	Solid tumor	Colon	Not available	Not available	Not available	Not available	female	patient underwent curative large bowel resection for CRC MCRC17	GSM570824	Public on Nov 30 2013	Jul 27 2010	Nov 30 2013	RNA	1	colon biopsy	Homo sapiens	9606	CRC	colon mucosa	total RNA	Total RNA was extracted and purified from either surgical samples or five pooled pinch biopsies taken from the right colon using the RNA Purification Reagent (Promega, Madison, WI) as suggested by the manufacturer. RNAs were then quantified and inspected by Bioanalyzer (Agilent Technologies, Waldbrom, Germany) analysis	biotin	Biotinylated cRNA target was produced starting from 1 microg of total RNA in according to Affymetrix (Santa Clara, CA) instructions and for each sample 15 microg were fragmented to a length of 20–200 bp before hybridization to Genechip HGU133 plus2.0 arrays	Following fragmentation, cRNA were hybridized for 16 hr at 45C on Genechip HGU133 plus2.0 arrays. GeneChips were washed and stained in the Affymetrix Fluidics Station 450.	GeneChips were scanned using the Affymetrix GeneChip Scanner 3000	Microarray quality control and statistical validation were performed using oneChannelGUI a package belonging to Bioconductor release 2.6. The presence of hybridization/construction artifacts was evaluated with the fitPLM function (Bioconductor package affyPLM). The probe (PM) intensity distribution was evaluated using hist function (Bioconductor package affy). Probe set intensities were obtained …	GPL570	ftp://ftp.ncbi.nlm.nih.gov/geo/samples/GSM570nnn/GSM570824/suppl/GSM570824_MCRC17.CEL.gz	GSE23194	54675	Raffaele,A,Calogero	raffaele.calogero@unito.it	++39 0116706454	Bioinformatics and Genomics Unit	Molecular Biotechnology Center	University of Torino	Via Nizza 52	Torino	To	10126	Italy
GSM570825	No	Not available	Female	Healthy donor	Not available	Not available	Not available	Normal tissue	Not available	Colon	Not available	Not available	Not available	Not available	female	asymptomatic individual NOR26	GSM570825	Public on Nov 30 2013	Jul 27 2010	Nov 30 2013	RNA	1	colon biopsy	Homo sapiens	9606	asymptomatic	colon mucosa	total RNA	Total RNA was extracted and purified from either surgical samples or five pooled pinch biopsies taken from the right colon using the RNA Purification Reagent (Promega, Madison, WI) as suggested by the manufacturer. RNAs were then quantified and inspected by Bioanalyzer (Agilent Technologies, Waldbrom, Germany) analysis	biotin	Biotinylated cRNA target was produced starting from 1 microg of total RNA in according to Affymetrix (Santa Clara, CA) instructions and for each sample 15 microg were fragmented to a length of 20–200 bp before hybridization to Genechip HGU133 plus2.0 arrays	Following fragmentation, cRNA were hybridized for 16 hr at 45C on Genechip HGU133 plus2.0 arrays. GeneChips were washed and stained in the Affymetrix Fluidics Station 450.	GeneChips were scanned using the Affymetrix GeneChip Scanner 3000	Microarray quality control and statistical validation were performed using oneChannelGUI a package belonging to Bioconductor release 2.6. The presence of hybridization/construction artifacts was evaluated with the fitPLM function (Bioconductor package affyPLM). The probe (PM) intensity distribution was evaluated using hist function (Bioconductor package affy). Probe set intensities were obtained …	GPL570	ftp://ftp.ncbi.nlm.nih.gov/geo/samples/GSM570nnn/GSM570825/suppl/GSM570825_NOR26.CEL.gz	GSE23194	54675	Raffaele,A,Calogero	raffaele.calogero@unito.it	++39 0116706454	Bioinformatics and Genomics Unit	Molecular Biotechnology Center	University of Torino	Via Nizza 52	Torino	To	10126	Italy
GSM570826	No	Not available	Female	Cancer patient	Neoplasms, NOS	Not available	Not available	Primary tumor	Solid tumor	Colon	Not available	Not available	Not available	Not available	female	patient underwent curative large bowel resection for CRC MCRC33	GSM570826	Public on Nov 30 2013	Jul 27 2010	Nov 30 2013	RNA	1	colon biopsy	Homo sapiens	9606	CRC	colon mucosa	total RNA	Total RNA was extracted and purified from either surgical samples or five pooled pinch biopsies taken from the right colon using the RNA Purification Reagent (Promega, Madison, WI) as suggested by the manufacturer. RNAs were then quantified and inspected by Bioanalyzer (Agilent Technologies, Waldbrom, Germany) analysis	biotin	Biotinylated cRNA target was produced starting from 1 microg of total RNA in according to Affymetrix (Santa Clara, CA) instructions and for each sample 15 microg were fragmented to a length of 20–200 bp before hybridization to Genechip HGU133 plus2.0 arrays	Following fragmentation, cRNA were hybridized for 16 hr at 45C on Genechip HGU133 plus2.0 arrays. GeneChips were washed and stained in the Affymetrix Fluidics Station 450.	GeneChips were scanned using the Affymetrix GeneChip Scanner 3000	Microarray quality control and statistical validation were performed using oneChannelGUI a package belonging to Bioconductor release 2.6. The presence of hybridization/construction artifacts was evaluated with the fitPLM function (Bioconductor package affyPLM). The probe (PM) intensity distribution was evaluated using hist function (Bioconductor package affy). Probe set intensities were obtained …	GPL570	ftp://ftp.ncbi.nlm.nih.gov/geo/samples/GSM570nnn/GSM570826/suppl/GSM570826_MCRC33.CEL.gz	GSE23194	54675	Raffaele,A,Calogero	raffaele.calogero@unito.it	++39 0116706454	Bioinformatics and Genomics Unit	Molecular Biotechnology Center	University of Torino	Via Nizza 52	Torino	To	10126	Italy
